# BARe-seq enables high-throughput dissection of cis-regulatory control of transcriptional bursting

**DOI:** 10.64898/2026.08.19.745405

**Authors:** Franziska K. Lorbeer, Reyna Edith Rosales Alvarez, Katharina Bergauer, Dominic Grün, Alexander Stark

## Abstract

Transcriptional bursts determine RNA output through two kinetic parameters: burst size and burst frequency. How cis-regulatory DNA encodes these kinetic parameters remains unclear, in part because existing approaches do not combine scalable sequence perturbation with allele-resolved burst inference. Here, we developed Bulk Allele Resolution Sequencing (BARe-seq), an allele-resolved massively parallel reporter assay that enables inference of transcriptional burst parameters from bulk sequencing. Applying BARe-seq to libraries of 1000 promoters and 1000 enhancers in *Drosophila* S2 cells revealed distinct kinetic properties of promoters and enhancers. Promoter-dependent mean expression was driven by both burst size and burst frequency: TATA-box promoters showed larger bursts, whereas DPE promoters showed higher burst frequency. In contrast, enhancer strength was primarily driven by burst frequency, although specific transcription factor motifs were also associated with burst size. Thus, BARe-seq dissects cis-regulatory control of transcriptional bursting and extends allele-resolved measurements to pooled reporter assays in bulk sequencing experiments.
