## Supplemental Table 1 for "BARe-seq enables high-throughput dissection of cis-regulatory control of transcriptional bursting"

### Sheet: Sheet1
Oligo pool	for library	purpose	OFL_ID	oligo sequence	extra info
promoters	libFL001, libFL002, libFL003	Amplification 1	OFL_249	TTGACAGTGAGCGCGTCTCTCACCG
			OFL_250	gccatgtGCTTTTGAAGCGTGCAGAAT
enhancers	libFL004, libFL005, libFL006	Amplification 1	OFL_245	TCCCTACACGACGCTCTTCCGATCT
			OFL_246	ccatgtCCTAGGATCGACGCGGACAA
enhancers_motif_inserted	libFL007	Amplification 1	OFL_249	TTGACAGTGAGCGCGTCTCTCACCG
			OFL_420	TCAGCTGCTGTCTAAGGCACAGG
promoters	libFL001, libFL002, libFL003	pUMI addition	OFL_251	GTGACTGGAGTTCAGACGTGTGCTCTTCCGATCTGCNNNNACNNNNGTNNNNTANNNNACNNNNgccatgtGCTTTTGAAGCGTGCAGAA*T
enhancers	libFL004, libFL005, libFL006	pUMI addition	OFL_247	GTGACTGGAGTTCAGACGTGTGCTCTTCCGATCTGCNNNNACNNNNGTNNNNTANNNNACNNNNccatgtCCTAGGATCGACGCGGACA*A
enhancers_motif_inserted	libFL007	pUMI addition	OFL_423	GTGACTGGAGTTCAGACGTGTGCTCTTCCGATCTGCNNNNACNNNNGTNNNNTANNNNACNNNNTCAGCTGCTGTCTAAGGCACAG*G
promoters	libFL001, libFL002, libFL003	Amplification 2	OFL_090	cgggcTCGAGATCTTAGAGCATGCAACACTCTTTCCCTACACGAC*G
			OFL_091	CCCCTGCAGGGGCCGAATTCGGTGACTGGAGTTCAGACGTG*T
enhancers	libFL004, libFL005, libFL006	Amplification 2	OFL_003	tgctcgaagcggCCGGCCGAATTCGGTGACTGGAGTTCAGACGTG*T
			OFL_248	tgtacaactgatCTAGAGCATGCAACACTCTTTCCCTACACGACGCTCTTCCGATC*T
enhancers_motif_inserted	libFL007	Amplification 2	OFL_002	tgtacaactgatCTAGAGCATGCAACACTCTTTCCCTACACGACGCTCTTCCGATCTTTGACAGTGAGCGCGTCTCTCACC*G
			OFL_003	tgctcgaagcggCCGGCCGAATTCGGTGACTGGAGTTCAGACGTG*T
		Cloning Rpl35	OFL_309	cttacgcgtgctagcccgggctcgagatctGTTGAGACGCGCAACGCTAGCACAC	chrX_5566702_5566835_+ rev
			OFL_310	ccaacagtaccggaatgcccctgcaggCAGCAAATTAAGAAATTCAGCACGT	chrX_5566702_5566835_+ fw
		Cloning RPs15A	OFL_319	cttacgcgtgctagcccgggctcgagatctTGAGCGTAGACACATTCGACAAACG	chrX_13231598_13231731_- rev
			OFL_320	ccaacagtaccggaatgcccctgcaggTTAAATACAATTTTGTTGAACAAAA	chrX_13231598_13231731_- fw
		Cloning CG4822 enhancer	OFL_325	aacatttctctatcgataggtaccAGTTCAATATTCTCGCTTCAGTACA	chr2L_120788_121036_+_dCP fw rev orientation
			OFL_326	ACGCGtaagagctcggtaccTGACTAGTCGTCTGACTTCAACGAC	chr2L_120788_121036_+_dCP rev rev orientation
		Cloning Pld enhancer	OFL_339	aacatttctctatcgataggtaccACGTATTCCTTTGACTTCTTTTGTT	chr2R_2186327_2186575_+_hkCP	fw fw orientation
			OFL_340	ACGCGtaagagctcggtaccGGGGAAGAGAAGGAGAGAGAGAGTG	chr2R_2186327_2186575_+_hkCP	rev fw orientation
