## Supplemental Table 2 for "BARe-seq enables high-throughput dissection of cis-regulatory control of transcriptional bursting"

### Sheet: Sheet1
sample_name	batch	replicate	pool
libFL001_STAP_zfh1_replicate1_batch1	1	1	zfh1
libFL001_STAP_zfh1_replicate2_batch2	2	2	zfh1
libFL001_input_zfh1_replicate1	1	1	NA
libFL001_input_zfh1_replicate2	2	2	NA
libFL002_STAP_CG4822_replicate1_batch1	1	1	CG4822
libFL002_STAP_CG4822_replicate2_batch2	2	2	CG4822
libFL003_STAP_Pld_replicate1_batch1	1	1	Pld
libFL003_STAP_Pld_replicate2_batch2	2	2	Pld
libFL002_input_CG4822_replicate1_batch1	1	1	NA
libFL002_input_CG4822_replicate2_batch2	2	2	NA
libFL003_input_Pld_replicate1	1	1	NA
libFL003_input_Pld_replicate2	2	2	NA
libFL004_STARR_DSCP_replicate1_batch1	1	1	DSCP
libFL004_STARR_DSCP_replicate2_batch2	2	2	DSCP
libFL004_input_DSCP_replicate1	1	1	NA
libFL004_input_DSCP_replicate2	2	2	NA
libFL005_STARR_Rpl35_replicate1_batch1	1	1	Rpl35
libFL005_STARR_Rpl35_replicate1_batch2	2	1	Rpl35
libFL005_STARR_Rpl35_replicate2_batch3	3	2	Rpl35
libFL005_STARR_Rpl35_replicate2_batch4	4	2	Rpl35
libFL005_input_Rpl35_replicate1	1	1	NA
libFL005_input_Rpl35_replicate2	2	2	NA
libFL006_STARR_Rps15A_replicate1_batch1	1	1	Rps15A
libFL006_STARR_Rps15A_replicate1_batch2	2	1	Rps15A
libFL006_STARR_Rps15A_replicate1_batch3	3	1	Rps15A
libFL006_STARR_Rps15A_replicate2_batch4	4	2	Rps15A
libFL006_STARR_Rps15A_replicate2_batch5	5	2	Rps15A
libFL006_STARR_Rps15A_replicate2_batch6	6	2	Rps15A
libFL006_input_Rps15A_replicate1	1	1	NA
libFL006_input_Rps15A_replicate2	2	2	NA
libFL007_STARR_DSCP_replicate1_batch1	1	1	DSCP-pasting
libFL007_STARR_DSCP_replicate1_batch2	2	1	DSCP-pasting
libFL007_STARR_DSCP_replicate2_batch3	3	2	DSCP-pasting
libFL007_STARR_DSCP_replicate2_batch4	4	2	DSCP-pasting
libFL007_input_DSCP_replicate1	1	1	NA
libFL007_input_DSCP_replicate2	2	2	NA
