## Supplemental Table 3 for "BARe-seq enables high-throughput dissection of cis-regulatory control of transcriptional bursting"

### Sheet: Sheet1
library	sample	mu_threshold	mu_threshold_log2	mu_threshold_log10
libFL001	libFL001_STAP_zfh1_pool	0.0883883	-3.5	-1.0536
libFL001	libFL001_STAP_zfh1_replicate1	0.0883883	-3.5	-1.0536
libFL001	libFL001_STAP_zfh1_replicate2	0.0883883	-3.5	-1.0536
libFL002	libFL002_STAP_CG4822_pool	0.0583146	-4.1	-1.23422
libFL002	libFL002_STAP_CG4822_replicate1	0.0583146	-4.1	-1.23422
libFL002	libFL002_STAP_CG4822_replicate2	0.0583146	-4.1	-1.23422
libFL003	libFL003_STAP_Pld_pool	0.0769465	-3.7	-1.11381
libFL003	libFL003_STAP_Pld_replicate1	0.0769465	-3.7	-1.11381
libFL003	libFL003_STAP_Pld_replicate2	0.0769465	-3.7	-1.11381
libFL004	libFL004_STARR_DSCP_pool	0.143587	-2.8	-0.842884
libFL004	libFL004_STARR_DSCP_replicate1	0.143587	-2.8	-0.842884
libFL004	libFL004_STARR_DSCP_replicate2	0.143587	-2.8	-0.842884
libFL005	libFL005_STARR_Rpl35_pool	0.164938	-2.6	-0.782678
libFL005	libFL005_STARR_Rpl35_replicate1	0.164938	-2.6	-0.782678
libFL005	libFL005_STARR_Rpl35_replicate2	0.164938	-2.6	-0.782678
libFL006	libFL006_STARR_Rps15A_pool	0.189465	-2.4	-0.722472
libFL006	libFL006_STARR_Rps15A_replicate1	0.189465	-2.4	-0.722472
libFL006	libFL006_STARR_Rps15A_replicate2	0.189465	-2.4	-0.722472
libFL007	libFL007_STARR_DSCP_pool	0.108819	-3.2	-0.963296
libFL007	libFL007_STARR_DSCP_replicate1	0.108819	-3.2	-0.963296
libFL007	libFL007_STARR_DSCP_replicate2	0.108819	-3.2	-0.963296
